# Unraveling forensic timelines using molecular markers in *Phormia regina* maggots

**DOI:** 10.1101/2025.04.30.651557

**Authors:** Sheng-Hao Lin, Anthony J. Bellantuono, Kristian Lopez, Jeffrey D. Wells, Matthew DeGennaro

**Affiliations:** Department of Biological Sciences, Florida International University, Miami, FL 33199, USA; Biomolecular Sciences Institute, Florida International University, Miami, FL 33199, USA; Global Forensic and Justice Center, Florida International University, Miami, FL 33199, USA

## Abstract

In forensic entomology, estimating the time of death is critical and traditionally relies on changes in observable traits of carrion feeding insect larvae. Traits such as size, weight, and morphology can be used to predict the insect specimen age and help estimate the time since death. The blowfly *Phormia regina* is a key forensic insect, yet age estimation for older maggots in this species is particularly challenging due to the limited morphological changes in the late-stage larvae. To enhance precision, we employed transcriptomic profiling on blowfly maggots, aiming to identify genes as markers for time of death estimation. Our study characterized maggot development, reinforcing that weight and behavior cannot precisely determine age between 100 and 130 hours. We built a chromosomal scale annotated genome, establishing a reliable database for uncovering transcriptomic signatures during larval development. Applying differential gene expression analyses, weighted gene co-expression network analysis, and the generalized linear model, we identified nine candidate genes (*Y5078*, *Y5076*, *agt2, ech1, dhb4, asm, gabd, acohc, Ivd*) that delineate the age of otherwise indeterminate maggots. This research introduces a molecular approach to address a longstanding problem in forensic entomology and promises to increase precision in determining the time of death at a crime scene.

**AUTHOR SUMMARY:** In forensic entomology, estimating the time of death often depends on insect morphological changes. The blowfly *Phormia regina* is a key species, but aging older maggots in the third instar larval phase is difficult due to minimal changes in observable traits. To improve accuracy, we used transcriptomic profiling to identify genetic markers for time of death estimation. Our study showed that weight and behavior are not reliable indicators of age in maggots 100 to 130 hours old. We developed an annotated genome to identify transcriptomic signatures during larval development. Through various analyses, we identified nine genes (*Y5078*, *Y5076*, *agt2*, *ech1*, *dhb4*, *asm*, *gabd*, *acohc*, *Ivd*) that can determine the age of late third instar maggots. This molecular approach aims to enhance precision in forensic entomology.
