## Supplemental table 1 for "Unraveling forensic timelines using molecular markers in *Phormia regina* maggots"

### Sheet: RNA seq & long reads metadata
sample_name	bioproject_accession	organism	isolate	breed	isolation_source	collection_date	geo_loc_name	tissue	age	notes	Weight (mg)
F80_1	PRJNA990781	Phormia regina	Single maggot	Nebraska strain	Laboratory strain	10-March-2020	not applicable	Whole tissue	80 hrs	F means "feeding behavior", 80 means "80 hrs", 1 means means "replicate 1"	12.9
F80_2	PRJNA990781	Phormia regina	Single maggot	Nebraska strain	Laboratory strain	6-Oct-2020	not applicable	Whole tissue	80 hrs	F means "feeding behavior", 80 means "80 hrs", 2 means means "replicate 2"	24.9
F80_3	PRJNA990781	Phormia regina	Single maggot	Nebraska strain	Laboratory strain	18-Dec-2020	not applicable	Whole tissue	80 hrs	F means "feeding behavior", 80 means "80 hrs", 3 means means "replicate 3"	11.3
F90_1	PRJNA990781	Phormia regina	Single maggot	Nebraska strain	Laboratory strain	10-March-2020	not applicable	Whole tissue	90hrs	F means "feeding behavior", 90 means "90 hrs", 1 means means "replicate 1"	42.6
F90_2	PRJNA990781	Phormia regina	Single maggot	Nebraska strain	Laboratory strain	6-Oct-2020	not applicable	Whole tissue	90hrs	F means "feeding behavior", 90 means "90 hrs", 2 means means "replicate 2"	27.5
F90_3	PRJNA990781	Phormia regina	Single maggot	Nebraska strain	Laboratory strain	18-Dec-2020	not applicable	Whole tissue	90hrs	F means "feeding behavior", 90 means "90 hrs", 3 means means "replicate 3"	17.2
W90_4	PRJNA990781	Phormia regina	Single maggot	Nebraska strain	Laboratory strain	10-March-2020	not applicable	Whole tissue	90hrs	W means "wandering behavior", 90 means "90 hrs", 1 means means "replicate 1"	32.3
W90_5	PRJNA990781	Phormia regina	Single maggot	Nebraska strain	Laboratory strain	6-Oct-2020	not applicable	Whole tissue	90hrs	W means "wandering behavior", 90 means "90 hrs", 2 means means "replicate 2"	48.7
W90_6	PRJNA990781	Phormia regina	Single maggot	Nebraska strain	Laboratory strain	19-Dec-2020	not applicable	Whole tissue	90hrs	W means "wandering behavior", 90 means "90 hrs", 3 means means "replicate 3"	11.3
F100_1	PRJNA990781	Phormia regina	Single maggot	Nebraska strain	Laboratory strain	11-March-2020	not applicable	Whole tissue	100hrs	F means "feeding behavior", 100 means "100 hrs", 1 means means "replicate 1"	58.7
F100_2	PRJNA990781	Phormia regina	Single maggot	Nebraska strain	Laboratory strain	6-Oct-2020	not applicable	Whole tissue	100hrs	F means "feeding behavior", 100 means "100 hrs", 2 means means "replicate 2"	58.5
F100_3	PRJNA990781	Phormia regina	Single maggot	Nebraska strain	Laboratory strain	19-Dec-2020	not applicable	Whole tissue	100hrs	F means "feeding behavior", 100 means "100 hrs", 3 means means "replicate 3"	45.9
W100_4	PRJNA990781	Phormia regina	Single maggot	Nebraska strain	Laboratory strain	11-March-2020	not applicable	Whole tissue	100hrs	W means "wandering behavior", 100 means "100 hrs", 1 means means "replicate 1"	43.6
W100_5	PRJNA990781	Phormia regina	Single maggot	Nebraska strain	Laboratory strain	6-Oct-2020	not applicable	Whole tissue	100hrs	W means "wandering behavior", 100 means "100 hrs", 2 means means "replicate 2"	73.6
W100_6	PRJNA990781	Phormia regina	Single maggot	Nebraska strain	Laboratory strain	20-Dec-2020	not applicable	Whole tissue	100hrs	W means "wandering behavior", 100 means "100 hrs", 3 means means "replicate 3"	57.3
F110_1	PRJNA990781	Phormia regina	Single maggot	Nebraska strain	Laboratory strain	11-March-2020	not applicable	Whole tissue	110hrs	F means "feeding behavior", 110 means "110 hrs", 1 means means "replicate 1"	70.1
F110_2	PRJNA990781	Phormia regina	Single maggot	Nebraska strain	Laboratory strain	7-Oct-2020	not applicable	Whole tissue	110hrs	F means "feeding behavior", 110 means "110 hrs", 2 means means "replicate 2"	60.3
F110_3	PRJNA990781	Phormia regina	Single maggot	Nebraska strain	Laboratory strain	20-Dec-2020	not applicable	Whole tissue	110hrs	F means "feeding behavior", 110 means "110 hrs", 3 means means "replicate 3"	46.3
W110_4	PRJNA990781	Phormia regina	Single maggot	Nebraska strain	Laboratory strain	11-March-2020	not applicable	Whole tissue	110hrs	W means "wandering behavior", 110 means "110 hrs", 1 means means "replicate 1"	68.6
W110_5	PRJNA990781	Phormia regina	Single maggot	Nebraska strain	Laboratory strain	7-Oct-2020	not applicable	Whole tissue	110hrs	W means "wandering behavior", 110 means "110 hrs", 2 means means "replicate 2"	64
W110_6	PRJNA990781	Phormia regina	Single maggot	Nebraska strain	Laboratory strain	20-Dec-2020	not applicable	Whole tissue	110hrs	W means "wandering behavior", 110 means "110 hrs", 3 means means "replicate 3"	46.3
F120_1	PRJNA990781	Phormia regina	Single maggot	Nebraska strain	Laboratory strain	12-March-2020	not applicable	Whole tissue	120hrs	F means "feeding behavior", 120 means "120 hrs", 1 means means "replicate 1"	78.5
F120_2	PRJNA990781	Phormia regina	Single maggot	Nebraska strain	Laboratory strain	7-Oct-2020	not applicable	Whole tissue	120hrs	F means "feeding behavior", 120 means "120 hrs", 2 means means "replicate 2"	74.2
F120_3	PRJNA990781	Phormia regina	Single maggot	Nebraska strain	Laboratory strain	21-Dec-2020	not applicable	Whole tissue	120hrs	F means "feeding behavior", 120 means "120 hrs", 3 means means "replicate 3"	54.7
W120_4	PRJNA990781	Phormia regina	Single maggot	Nebraska strain	Laboratory strain	12-March-2020	not applicable	Whole tissue	120hrs	W means "wandering behavior", 120 means "120 hrs", 1 means means "replicate 1"	78.4
W120_5	PRJNA990781	Phormia regina	Single maggot	Nebraska strain	Laboratory strain	7-Oct-2020	not applicable	Whole tissue	120hrs	W means "wandering behavior", 120 means "120 hrs", 2 means means "replicate 2"	69.2
W120_6	PRJNA990781	Phormia regina	Single maggot	Nebraska strain	Laboratory strain	21-Dec-2020	not applicable	Whole tissue	120hrs	W means "wandering behavior", 120 means "120 hrs", 3 means means "replicate 3"	72
F130_1	PRJNA990781	Phormia regina	Single maggot	Nebraska strain	Laboratory strain	13-March-2020	not applicable	Whole tissue	130hrs	F means "feeding behavior", 130 means "130 hrs", 1 means means "replicate 1"	78.2
F130_2	PRJNA990781	Phormia regina	Single maggot	Nebraska strain	Laboratory strain	8-Oct-2020	not applicable	Whole tissue	130hrs	F means "feeding behavior", 130 means "130 hrs", 2 means means "replicate 2"	65.9
F130_3	PRJNA990781	Phormia regina	Single maggot	Nebraska strain	Laboratory strain	21-Dec-2020	not applicable	Whole tissue	130hrs	F means "feeding behavior", 130 means "130 hrs", 3 means means "replicate 3"	70.1
W130_4	PRJNA990781	Phormia regina	Single maggot	Nebraska strain	Laboratory strain	13-March-2020	not applicable	Whole tissue	130hrs	W means "wandering behavior", 130 means "130 hrs", 1 means means "replicate 1"	69.7
W130_5	PRJNA990781	Phormia regina	Single maggot	Nebraska strain	Laboratory strain	8-Oct-2020	not applicable	Whole tissue	130hrs	W means "wandering behavior", 130 means "130 hrs", 2 means means "replicate 2"	57.7
W130_6	PRJNA990781	Phormia regina	Single maggot	Nebraska strain	Laboratory strain	21-Dec-2020	not applicable	Whole tissue	130hrs	W means "wandering behavior", 130 means "130 hrs", 3 means means "replicate 3"	61.2
Phormia_male_HiFi	PRJNA990781	Phormia regina	A male adult blowfly	Nebraska strain	Laboratory strain	Sept-2020	not applicable	Whole tissue	3 weeks	HiFi means "PacBio HiFi long reads"	NA
Phormia_male_Hi_C	PRJNA990781	Phormia regina	A male adult blowfly	Nebraska strain	Laboratory strain	10-Aug-2022	not applicable	Whole tissue	3 weeks	Hi-C means "Hi-C sequencing"	NA
Phormia_male_Isoseq	PRJNA990781	Phormia regina	A male adult blowfly	Nebraska strain	Laboratory strain	12-Dec-2020	not applicable	Whole tissue	3 weeks		NA
Phormia_female_Isoseq	PRJNA990781	Phormia regina	A female adult blowfly	Nebraska strain	Laboratory strain	12-Dec-2020	not applicable	Whole tissue	3 weeks		NA
Phormia_110hr_feeding_maggot_Isoseq	PRJNA990781	Phormia regina	Single maggot	Nebraska strain	Laboratory strain	7-Oct-2020	not applicable	Whole tissue	110 hrs		74.2
Phormia_110hr_wandering_maggot_Isoseq	PRJNA990781	Phormia regina	Single maggot	Nebraska strain	Laboratory strain	7-Oct-2020	not applicable	Whole tissue	110 hrs		73.8
